# microRNAs affecting development of body pigmentation in adult Drosophila melanogaster

**DOI:** 10.64898/2026.01.12.698815

**Authors:** Abigail M. Lamb, Jennifer A. Kennell, Eden W. McQueen, Evan J. Waldron, Erick X. Bayala, Patricia J. Wittkopp

## Abstract

Phenotypic development is regulated by multiple mechanisms that ensure tight control of gene expression. Post-transcriptional regulation, including the silencing or degradation of messenger RNAs by microRNAs (miRNAs), is an important component of this process. Here, we use gain-of-function and loss-of-function screens to examine the effects of miRNAs on cuticular pigmentation in adult *Drosophila melanogaster*. We found that 48 of 166 miRNAs ectopically expressed in a stripe along the dorsal side of developing flies were each sufficient to affect pigmentation. We also found that 22 of 41 miRNAs competitively inhibited in the same tissue visibly altered pigmentation, showing that they were necessary for adult pigmentation development. For each of the 15 miRNAs with opposing effects in the gain- and loss-of-function screens, computational tools identified possible targets among 93 genes previously reported to affect adult pigmentation. Using cell culture, we found that one of these miRNAs (*miR-8*) was able to regulate gene expression through 3’ UTR sequences from at least three pigmentation genes: *ebony*, *bric-a-brac 1*, and *bric-a-brac 2*. All three of these genes reduce development of black pigments, suggesting that *miR-8* coordinately regulates expression of multiple genes with similar effects on pigmentation. These data show that miRNAs are developmental regulators of body pigmentation, which could also allow them to contribute to pigmentation divergence, as has been shown for *miR-193* in butterflies.
