## Supplementary Table S4 for "microRNAs affecting development of body pigmentation in adult Drosophila melanogaster"

### Sheet: Sheet1
Supplementary Table S4. List of experimentally verified pigmentation genes
Gene	Annotation	Transcription factor	Pigmentation role	Loss-of-function effect on ♀ A6	Citation(s)
Abd-A	CG10325	Y	darkens	Less melanized	[2]
Abd-B	CG11648	Y	context-dependent	Less melanized	[1],[2]
Akt1	CG4006	N	darkens	Unknown	[11]
Ask1	CG4720	N	darkens	None	[13]
ato	CG7508	Y	context-dependent	Less melanized	[1]
ATP7	CG1886	N	lightens	Unknown	[10]
b	CG7811	N	lightens	More melanized	[4],[5]
bab1	CG9097	Y	lightens	More melanized	[1],[2]
bab2	CG9102	Y	lightens	More melanized	[2]
BEAF-32	CG10159	Y	context-dependent	Less melanized	[1]
Br140	CG1845	Y	darkens	Less melanized	[1]
brm	CG5942	Y	darkens	None	[1]
btn	CG5264	Y	darkens	Less melanized	[3]
Burs	CG13419	N	darkens	Unknown	[8]
C15	CG7937	Y	darkens	Less melanized	[1]
CG10348	CG10348	Y	darkens	Less melanized	[2]
CG30020	CG30020	Y	darkens	Less melanized	[1]
Chrac-14	CG13399	Y	darkens	Less melanized	[1]
crol	CG14938	Y	context-dependent	Less melanized	[2]
da	CG5102	Y	darkens	Less melanized	[2]
dalao	CG7055	Y	darkens	Less melanized	[2]
dally	CG4974	N	darkens	Less melanized	[3]
DAT	CG3318	Y	lightens	Unknown	[4],[5]
Ddc	CG10697	N	darkens	Less melanized	[4],[5]
dsb	CG1887	N	darkens	Less melanized	[3]
dsx	CG11094	Y	context-dependent	More melanized	[1],[2]
e	CG3331	N	lightens	More melanized	[4],[5]
Efa6	CG31158	N	lightens	More melanized	[3]
Eip74EF	CG32180	Y	lightens	More melanized	[2]
Eip78C	CG18023	Y	context-dependent	Less melanized	[1]
exd	CG8933	Y	lightens	None	[2]
Fili	CG34368	N	lightens	More melanized	[3]
frm	CG10625	N	darkens	Less melanized	[3]
fru	CG14307	Y	darkens	Less melanized	[1]
Glut1	CG43946	N	lightens	More melanized	[3]
grh	CG42311	Y	lightens	More melanized	[2]
Gug	CG6964	Y	darkens	Less melanized	[2]
hb	CG9786	Y	darkens	Less melanized	[1]
Hesr	CG5927	Y	darkens	Less melanized	[1]
Hr38	CG1864	Y	darkens	Less melanized	[1]
Hr4	CG16902	Y	darkens	Less melanized	[2]
Hr46	CG33183	Y	context-dependent	Less melanized	[1]
Hr78	CG7199	Y	context-dependent	Less melanized	[1]
hth	CG17117	Y	lightens	None	[2]
jing	CG9397	Y	darkens	Less melanized	[1],[2]
kay	CG33956	Y	darkens	Less melanized	[3]
Kcmf1	CG11984	Y	lightens	More melanized	[1]
kkv	CG2666	N	darkens	Less melanized	[3]
klar	CG17046	N	lightens	More melanized	[3]
Klp61F	CG9191	N	lightens	More melanized	[3]
lab	CG1264	Y	darkens	Less melanized	[1]
Lim3	CG10699	Y	darkens	Less melanized	[1]
lmd	CG4677	Y	lightens	None	[2]
loco	CG5248	N	lightens	More melanized	[3]
M1BP	CG9797	Y	darkens	Less melanized	[2]
Mad	CG12399	Y	darkens	Less melanized	[2]
MBD-like	CG8208	Y	lightens	None	[2]
MBD-R2	CG10042	Y	darkens	Less melanized	[2]
Met	CG1705	Y	context-dependent	Less melanized	[1]
mgl	CG42611	N	lightens	Unknown	[7]
Mi-2	CG8103	Y	lightens	More melanized	[2]
noc	CG4491	Y	darkens	Less melanized	[1]
omb	CG3578	Y	darkens	Less melanized	[4],[6]
osa	CG7467	Y	darkens	Less melanized	[2]
pdm3	CG11641	Y	lightens	More melanized	[2]
pita	CG3941	Y	darkens	Less melanized	[2]
ple	CG10118	N	darkens	Less melanized	[4],[5]
pns	CG7852	N	darkens	Less melanized	[3]
pnt	CG17077	Y	context-dependent	Less melanized	[1]
rk	CG8930	N	darkens	Less melanized	[12]
ru	CG1214	N	darkens	Less melanized	[3]
sbb	CG5580	Y	darkens	Less melanized	[2]
scrt	CG1130	Y	darkens	Less melanized	[2]
sd	CG8544	Y	darkens	Less melanized	[1]
sima	CG7951	Y	darkens	Less melanized	[1]
sinu	CG10624	N	darkens	Less melanized	[3]
sox102F	CG11153	Y	darkens	Less melanized	[1],[2]
SoxN	CG18024	Y	darkens	Less melanized	[1]
Ssrp	CG4817	Y	darkens	Less melanized	[2]
Su(var)2-10	CG8068	Y	darkens	Less melanized	[2]
Su(z)12	CG8013	Y	context-dependent	Less melanized	[1]
Sucb	CG10622	N	darkens	Less melanized	[3]
t	CG12120	N	darkens	Less melanized	[4],[5]
tai	CG13109	Y	lightens	More melanized	[2]
tfc	CG9134	N	darkens	Less melanized	[3]
Tip60	CG6121	Y	lightens	More melanized	[1]
Torsin	CG3024	N	darkens	Unknown	[9]
tx	CG5441	Y	darkens	Less melanized	[2]
unpg	CG1650	Y	darkens	Less melanized	[2]
ush	CG2762	Y	context-dependent	Less melanized	[1]
vfl	CG12701	Y	lightens	More melanized	[2]
vvl	CG10037	Y	darkens	Less melanized	[1]
y	CG3757	N	darkens	Less melanized	[4],[5]
Citations: 1 = Kalay et al. (2016), 2 = Rogers et al. (2014), 3 = Dembeck, Huang, Magwire, et al. (2015), 4 = Wright (1987), 5 = Wittkopp et al. (2003), 6 = Kopp and Duncan (1997), 7 = Riedel et al.( 2011), 8 = Dewey et al. (2004), 9 = Wakabayashi-Ito et al. (2011), 10 = Norgate et al. (2006), 11 = Shakhmantsir et al. (2014), 12 = Baker and Truman (2002), 13 = Sekine et al. (2011)
